# The *Ustilago maydis* transcription factor Nit2 regulates nitrate utilization during biotrophy and influences organic nitrogen metabolism in infected maize leaves under nitrogen limitation

**DOI:** 10.1101/2025.01.02.631094

**Authors:** Philipp L. Lopinski, Christin Schulz, Alicia Fischer, Nadine Reichl, Timo Engelsdorf, Nadja Braun, Lars M. Voll

**Author notes:** These authors contributed equally (Philipp L. Lopinski, Christin Schulz). **Corresponding author:** Lars M. Voll.

## Abstract

Little is known on how filamentous phytopathogens adapt to nitrogen limitation in the host plant. In previous work, we have shown that the transcription factor Nit2 plays a major role for the utilization of non-favored nitrogen sources like nitrate, minor amino acids or nucleobases in saprotrophic sporidia of the basidiomycete corn smut fungus *Ustilago maydis*.

Here, we employed *Δnit2* mutants in the natural FB1 x FB2 background to identify Nit2 regulated genes during biotrophy and investigated the impact of Nit2 on the physiology of leaf galls in nitrogen replete versus nitrogen limited host plants. RNA-Seq analysis of galls caused by the *U. maydis Δnit2* mutant and by the *U. maydis* wild type, revealed that about one third of the genes affected by Nit2 deletion during fungal biotrophy are involved in nitrogen metabolism and transport. Induction of the nitrate assimilation cluster was completely dependent on Nit2 and under nitrogen limitation, *Δnit2* leaf galls accumulated nitrate and showed reduced accumulation of the nitrogen-rich phloem transport amino acids asparagine and glutamine compared to wild type galls. In nitrogen replete conditions, only asparagine content was reduced in *Δnit2* leaf galls compared to wild type galls. Since total protein content in galls and pathogenicity were comparable between fungal genotypes in both nitrogen regimes, our findings demonstrate that nitrate utilization is dispensable for *Ustilago maydis* during biotrophy and can likely be compensated by increased utilization of abundant organic nitrogen sources, like asparagine, GABA and glutamine, which occurs in a partially Nit2-dependent fashion.
