## Supplementary material for "The *Ustilago maydis* transcription factor Nit2 regulates nitrate utilization during biotrophy and influences organic nitrogen metabolism in infected maize leaves under nitrogen limitation": Table S4

### Sheet: dNit2 vs. WT 1N
gene_name	log2FoldChange	pvalue	gene_description
UMAG_10417	-9.73291	1.25117e-10	hypothetical protein && P19212.2 RecName: Full=Nitrogen catabolic enzyme regulatory protein; AltName: Full=Nitrogen regulatory protein 2; Short=NIT2 && PF00320:GATA zinc finger|PF08550:Fungal protein of unknown function (DUF1752)
UMAG_11104	-5.26502	0.00153563	putative nitrite reductase && P22944.2 RecName: Full=Nitrite reductase [NAD(P)H] && PF01077:Nitrite and sulphite reductase 4Fe-4S domain|PF03460:Nitrite/Sulfite reductase ferredoxin-like half domain|PF07992:Pyridine nucleotide-disulphide oxidoreductase|PF04324:BFD-like [2Fe-2S] binding domain|PF13806:Rieske-like [2Fe-2S] domain
UMAG_00064	-4.61318	0.046269	hypothetical protein && O60020.1 RecName: Full=Aspartic protease; Flags: Precursor && PF00026:Eukaryotic aspartyl protease
UMAG_11105	-3.01	0.0600933	hypothetical protein && P22152.2 RecName: Full=Nitrate transporter; AltName: Full=Nitrate permease && PF07690:Major Facilitator Superfamily
UMAG_00781	-2.78256	4.00476e-07	hypothetical protein && - && -
UMAG_02801	-2.54069	0.000498742	putative glutamate dehydrogenase (NADP(+)) && P18819.2 RecName: Full=NADP-specific glutamate dehydrogenase; Short=NADP-GDH; AltName: Full=NADP-dependent glutamate dehydrogenase && PF02812:Glu/Leu/Phe/Val dehydrogenase, dimerisation domain|PF00208:Glutamate/Leucine/Phenylalanine/Valine dehydrogenase
UMAG_01213	-2.53538	0.0294336	hypothetical protein && - && -
UMAG_02585	-2.30237	0.00613755	hypothetical protein && Q07824.1 RecName: Full=Polyamine transporter 1 && PF07690:Major Facilitator Superfamily
UMAG_00723	-2.20006	0.0409782	hypothetical protein && - && PF13668:Ferritin-like domain
UMAG_02215	-1.85284	3.2129e-05	hypothetical protein && E9JFX9.1 RecName: Full=Dimethyl-sulfide monooxygenase; AltName: Full=Dimethylsulfide monooxygenase large subunit && PF00296:Luciferase-like monooxygenase
UMAG_01804	-1.67512	0.000736441	tryptophan amino transferase (transaminase) && A7XRY8.1 RecName: Full=Aminotransferase tdiD; AltName: Full=Terrequinone biosynthesis protein D && PF00155:Aminotransferase class I and II
UMAG_05581	-1.67077	0.000122905	putative bifunctional cysteine synthase/O-acetylhomoserine aminocarboxypropyltransferase && P50125.2 RecName: Full=Homocysteine synthase; AltName: Full=O-acetylhomoserine sulfhydrylase; Short=OAH SHL; Short=OAH sulfhydrylase && PF01053:Cys/Met metabolism PLP-dependent enzyme
dur3-2	-1.65405	0.0200912	putative urea permease && O94469.1 RecName: Full=Probable urea active transporter 1 && PF00474:Sodium:solute symporter family
UMAG_05764	-1.64632	0.012184	hypothetical protein && O59815.1 RecName: Full=Putative malic acid transport protein; AltName: Full=Malate permease && PF03595:Voltage-dependent anion channel
UMAG_01528	-1.59515	0.000181856	hypothetical protein && P40445.1 RecName: Full=Uncharacterized transporter YIL166C && PF07690:Major Facilitator Superfamily
UMAG_11763	-1.54857	0.00185383	hypothetical protein && Q92194.2 RecName: Full=Acetylxylan esterase A; Flags: Precursor && PF10503:Esterase PHB depolymerase
UMAG_03177	-1.51994	0.00588567	hypothetical protein && O14313.2 RecName: Full=Putative peroxiredoxin pmp20; AltName: Full=Peroxisomal membrane protein pmp20; AltName: Full=Thioredoxin reductase && PF08534:Redoxin
UMAG_00056	-1.49802	0.000151998	putative neutral amino acid permease && P38680.2 RecName: Full=N amino acid transport system protein; AltName: Full=Methyltryptophan resistance protein && PF01490:Transmembrane amino acid transporter protein
UMAG_01136	-1.33007	0.0181317	hypothetical protein && - && PF07690:Major Facilitator Superfamily
UMAG_03076	-1.31671	0.0466745	hypothetical protein && D4B093.1 RecName: Full=Secreted protein ARB_01864; Flags: Precursor && PF00149:Calcineurin-like phosphoesterase
UMAG_02201	-1.23584	0.0349827	hypothetical protein && - && -
UMAG_00964	-1.22763	0.0198097	hypothetical protein && J9VQ03.2 RecName: Full=Nucleolar GTP-binding protein 2 && PF08153:NGP1NT (NUC091) domain|PF01926:50S ribosome-binding GTPase
UMAG_05344	-1.19264	0.0204044	hypothetical protein && P39992.1 RecName: Full=Uncharacterized protein YEL023C && PF09994:Uncharacterized alpha/beta hydrolase domain (DUF2235)
UMAG_00036	-1.15163	0.026931	hypothetical protein && - && -
UMAG_00172	-1.14236	0.0229984	hypothetical protein && P36626.2 RecName: Full=Meiotic recombination protein rec8; AltName: Full=Cohesin rec8 && PF04825:N terminus of Rad21 / Rec8 like protein|PF04824:Conserved region of Rad21 / Rec8 like protein
UMAG_04370	-1.0924	0.00949086	hypothetical protein && - && PF02668:Taurine catabolism dioxygenase TauD, TfdA family
UMAG_06404	-1.04354	0.00400856	putative thioredoxin peroxidase && P34227.1 RecName: Full=Mitochondrial peroxiredoxin PRX1; AltName: Full=1-Cys PRX; AltName: Full=Mitochondrial thiol peroxidase; Short=mTPx; AltName: Full=Thioredoxin reductase && PF00578:AhpC/TSA family|PF10417:C-terminal domain of 1-Cys peroxiredoxin
UMAG_04503	-1.03914	0.0218196	hypothetical protein && Q9URZ0.1 RecName: Full=Alpha-galactosidase mel1; AltName: Full=Alpha-D-galactoside galactohydrolase; AltName: Full=Melibiase; Flags: Precursor && PF17801:Alpha galactosidase C-terminal beta sandwich domain|PF16499:Alpha galactosidase A
dur3-3	-1.03131	0.0274707	putative urea permease && O94469.1 RecName: Full=Probable urea active transporter 1 && PF00474:Sodium:solute symporter family
UMAG_03100	-1.00966	0.0437505	hypothetical protein && Q32P85.1 RecName: Full=Dynein light chain roadblock-type 2; AltName: Full=Dynein light chain 2B, cytoplasmic && PF03259:Roadblock/LC7 domain
UMAG_06012	-0.950316	0.0214739	putative general amino acid permease && P15380.2 RecName: Full=Proline-specific permease && PF00324:Amino acid permease
UMAG_06490	-0.887721	0.0358433	putative inorganic phosphate transmembrane transporter && Q9Y7Q9.1 RecName: Full=Probable metabolite transporter C2H8.02 && PF00083:Sugar (and other) transporter
UMAG_00672	-0.75978	0.0486971	putative urate oxidase (uricase) && P33282.1 RecName: Full=Uricase; AltName: Full=Urate oxidase && PF01014:Uricase

### Sheet: dNit2 vs. WT -N
gene_name	log2FoldChange	pvalue	gene_description
UMAG_10417	-10.1506	4.31964e-11	hypothetical protein = Nit2
UMAG_11104	-5.9646	0.0489337	putative nitrite reductase
UMAG_11105	-4.9	0.078293	nitrate transporter nrt
UMAG_02801	-4.21673	1.94603e-05	putative glutamate dehydrogenase (NADP(+))
UMAG_00118	-3.65741	0.0284063	putative UDP-glucose 6-dehydrogenase
UMAG_03381	-3.38297	0.00766465	Endonuclease/exonuclease/phosphatase
UMAG_03847	-3.23901	0.000389733	nitrate reductase
UMAG_00781	-2.85755	0.000126545	hypothetical protein
UMAG_00083	-2.82337	0.00078927	Formate/nitrite transporter;Aquaporin-like
UMAG_01812	-2.50712	0.00419743	Histidine phosphatase superfamily;Histidine phosphatase superfamily, clade-2
UMAG_02727	-2.19368	0.0131253	putative lysozyme
UMAG_01424	-2.18299	0.0332932	putative Cytochrome P450 monooxygenase/Phenylacetate hydroxylase
UMAG_03663	-2.16988	0.0394274	putative uracil permease
UMAG_05704	-2.1591	0.0107859	Glycoside hydrolase superfamily;Uncharacterised protein family, glycosyl hydrolase catalytic domain;Glycoside hydrolase, catalytic domain
UMAG_01213	-2.12722	0.0361592	RlpA-like double-psi beta-barrel domain;Barwin-like endoglucanase;Barwin
UMAG_02219	-2.11648	0.0125938	hypothetical protein
UMAG_03349	-1.98845	0.00704338	hypothetical protein
UMAG_01498	-1.94192	0.0226187	putative sterol C-24 reductase
UMAG_15048	-1.86369	0.00768829	related to 4-coumarate-CoA ligase 1
UMAG_03976	-1.82661	0.0140657	related to PDR16 - involved in lipid biosynthesis and multidrug resistance
UMAG_01524	-1.80236	0.0149009	hypothetical protein
UMAG_05033	-1.79523	0.00738737	related to glucose/galactose transporter
UMAG_00455	-1.75438	0.028114	related to MIR1 - Phosphate transporter of the mitochondrial carrier (MCF) family
UMAG_03522	-1.7167	0.0146043	related to UGA4 - GABA permease - also involved in delta-aminolevulinate transport
UMAG_05344	-1.64051	0.0430223	Domain of unknown function DUF2235
UMAG_05931	-1.60625	0.0462697	hypothetical protein
UMAG_06287	-1.59891	0.0263195	related to Phytoene synthase
UMAG_00446	-1.58596	0.0239362	putative beta-glucosidase
UMAG_00056	-1.55618	0.0100267	putative neutral amino acid permease
UMAG_10587	-1.51638	0.0382715	related to PPX1 - Exopolyphosphatase
UMAG_02720	-1.50087	0.031136	Class I glutamine amidotransferase-like
UMAG_00961	-1.4836	0.0284947	hypothetical protein
UMAG_03880	-1.4771	0.0335567	PLC-like phosphodiesterase, TIM beta/alpha-barrel domain
UMAG_03415	-1.38537	0.0340183	Pyridine nucleotide-disulphide oxidoreductase, class-II
UMAG_11256	-1.37559	0.0215487	related to D-arabinitol 2-dehydrogenase
UMAG_02037	-1.35274	0.0466542	putative hexose transporter
UMAG_06359	-1.34835	0.033658	hypothetical protein
UMAG_01882	-1.27415	0.00731372	related to multidrug resistance proteins
UMAG_10188	-1.27234	0.0232259	l-ornithine N5-oxygenase
UMAG_10221	-1.27079	0.0490367	Domain of unknown function DUF1996
UMAG_00343	-1.22222	0.0363065	putative amino acid transport protein
UMAG_00946	-1.10074	0.0304432	Zinc finger, C2H2;Zinc finger C2H2-type/integrase DNA-binding domain;Zinc finger, C2H2-like
UMAG_10038	-1.07871	0.0173981	putative multifunctional beta-oxidation protein
UMAG_15012	-1.04281	0.0483529	hypothetical protein
